# Patterns of *Klebsiella pneumoniae* bacteremic dissemination from the lung

**DOI:** 10.1101/2024.04.03.587919

**Authors:** Caitlyn L. Holmes, Katherine G. Dailey, Karthik Hullahalli, Alexis E. Wilcox, Sophia Mason, Bridget S. Moricz, Lavinia V. Unverdorben, Matthew K. Waldor, Michael A. Bachman

## Abstract

Bacteremia, a leading cause of death, generally arises after bacteria establish infection in a particular tissue and transit to secondary sites. Studying dissemination from primary sites by solely measuring bacterial burdens does not capture the movement of individual clones. Here, by barcoding *Klebsiella pneumoniae*, a leading cause of bacteremia, we tracked pathogen dissemination following pneumonia. Variability in organ bacterial burdens was attributable to two distinct dissemination patterns distinguished by the extent of clonal expansion in the lungs. In “metastatic” dissemination, bacterial clones underwent heterogeneous clonal expansion within the lung and the dominant clones spread to secondary organs. In “direct” dissemination, bacterial clones exited the lungs without clonal expansion, leading to lower burdens in systemic sites. We uncover bacterial and host factors that govern these two modes of dissemination. Our data reveal unexpected heterogeneity in the dynamics of *Klebsiella* bacteremia and define a new paradigm for understanding within-host bacterial dissemination.
