## Supplemental Data 1 for "Patterns of *Klebsiella pneumoniae* bacteremic dissemination from the lung"

### Sheet: All Combined
BioSample ID	Group	Kp Library	Mouse Genotype	Tissue	Dissemination Route (Lung to Spleen)	FRD Lung:Spleen	FRD Spleen:Lung	FRD Lung:Liver	FRD Lung:Blood	Total Reads	Number of barcodes	Ns_MinCutoff	Nb	Ns	Ns/Nb	Average Frequency	CFU	Log10Ns	Log10CFU	CFU/Ns	log10 (CFU/Ns)	GD Lung:Spleen	GD Lung:Liver	GD Lung:Blood	GD Spleen:Liver	GD Spleen:Blood	Spleen Sharing with Liver?
CCR2_Blood_275	CCR2	KPPR1	CCR2	Blood	Direct					564	31	37.5	67.8212	45	0.66351	45.877	6800	1.65321	3.83251	151.111	2.1793
CCR2_Blood_276	CCR2	KPPR1	CCR2	Blood	Metastatic					391707	152	10	6.00802	155	25.7988	12394.5	226667	2.19033	5.35539	1462.37	3.16506
CCR2_Blood_277	CCR2	KPPR1	CCR2	Blood	Direct					300150	11	10	24.1932	11	0.454673	16.1881	45000	1.04139	4.65321	4090.91	3.61182
CCR2_Blood_278	CCR2	KPPR1	CCR2	Blood	Metastatic					499070	1	1	5.14311	1	0.194435	1	306667	0	5.48667	306667	5.48667
CCR2_Blood_279	CCR2	KPPR1	CCR2	Blood	Direct					79214	12	10	6.72858	12	1.78344	43.3951	2466.67	1.07918	3.39211	205.556	2.31293
CCR2_Blood_284	CCR2	KPPR1	CCR2	Blood	Metastatic					136598	5	5	7.7623	5	0.644139	9.63008	620	0.69897	2.79239	124	2.09342
CCR2_Blood_285	CCR2	KPPR1	CCR2	Blood	Metastatic					1020	70	85.2	61.4663	84	1.3666	126.398	5.26667e+07	1.92428	7.72154	626984	5.79726
CCR2_Blood_286	CCR2	KPPR1	CCR2	Blood	Direct					154910	7	7	13.2749	7	0.527312	7.49417	35333.3	0.845098	4.54818	5047.62	3.70309
CCR2_Liver_275	CCR2	KPPR1	CCR2	Liver	Direct					5447	5	5	12.3662	5	0.404328	6.70656	99	0.69897	1.99564	19.8	1.29667
CCR2_Liver_276	CCR2	KPPR1	CCR2	Liver	Metastatic					398422	163	67	32.6229	165.235	5.06502	1301.77	117333	2.2181	5.06942	710.098	2.85132
CCR2_Liver_277	CCR2	KPPR1	CCR2	Liver	Direct					247411	11	10	24.8085	11	0.443396	15.5077	10400	1.04139	4.01703	945.455	2.97564
CCR2_Liver_278	CCR2	KPPR1	CCR2	Liver	Metastatic					450937	32	7	11.6149	32	2.75507	1569.15	12933.3	1.50515	4.11171	404.167	2.60656
CCR2_Liver_279	CCR2	KPPR1	CCR2	Liver	Direct					111136	21	18	14.8746	21.1765	1.42366	55.9876	1333.33	1.32585	3.12494	62.9628	1.79908
CCR2_Liver_284	CCR2	KPPR1	CCR2	Liver	Metastatic					254	27	54	63.8693	52	0.814163	36.0241	400	1.716	2.60206	7.69231	0.886057
CCR2_Liver_285	CCR2	KPPR1	CCR2	Liver	Metastatic					561	64	90	103.758	88.6154	0.854054	88.5914	733333	1.94751	5.8653	8275.46	3.91779
CCR2_Liver_286	CCR2	KPPR1	CCR2	Liver	Direct					678	40	52.7143	23.5525	51.4286	2.18357	102.775	7600	1.7112	3.88081	147.778	2.16961
CCR2_Lung_275	CCR2	KPPR1	CCR2	Lung	Direct	0	0	0	0	176009	1007	687.875	266.333	1069.4	4.01528	3353.39	4.33333e+06	3.02914	6.63682	4052.12	3.60768	0.900316	0.900316	0.893021	0.488656	0.803577
CCR2_Lung_276	CCR2	KPPR1	CCR2	Lung	Metastatic	0.842366	0.597403	0.812401	0.655179	348721	894	792.294	67.9293	937.412	13.7998	7761.64	5.86667e+07	2.97193	7.76839	62583.7	4.79646	0.567561	0.550301	0.793081	0.104106	0.658551
CCR2_Lung_277	CCR2	KPPR1	CCR2	Lung	Direct	0	0	0	0	347466	3398	1901	469.68	4066.31	8.65761	16816.9	4.26667e+06	3.6092	6.63009	1049.27	3.02089	0.821545	0.804303	0.804344	0.390745	0.388081
CCR2_Lung_278	CCR2	KPPR1	CCR2	Lung	Metastatic	0.543643	0.225454	0.55653	0	203250	2827	1568.38	15.9442	3290	206.345	19937.6	8.46667e+06	3.5172	6.92771	2573.45	3.41052	0.691547	0.700351	0.819939	0.12595	0.498323
CCR2_Lung_279	CCR2	KPPR1	CCR2	Lung	Direct	0	0	0	0	296659	3269	1820.62	391.386	3895.45	9.95297	16609.5	3.73333e+06	3.59056	6.5721	958.382	2.98154	0.817109	0.820314	0.852253	0.152018	0.264747
CCR2_Lung_284	CCR2	KPPR1	CCR2	Lung	Metastatic	0.458157	0.145208	0	0.386853	170673	1930	2048.29	261.52	2142.14	8.19112	4075.17	34000000	3.33085	7.53148	15872	4.20063	0.775159	0.870524	0.768218	0.769263	0.312611
CCR2_Lung_285	CCR2	KPPR1	CCR2	Lung	Metastatic	0.544543	0.404532	0	0	228815	1448	538.059	51.9672	1575.13	30.3102	27879.3	680000000	3.19732	8.83251	431709	5.63519	0.645055	0.898696	0.8983	0.89758	0.896798
CCR2_Lung_286	CCR2	KPPR1	CCR2	Lung	Direct	0	0	0	0	137469	2603	1759.2	492.084	3006.62	6.10996	9493.48	7.06667e+06	3.47808	6.84921	2350.37	3.37114	0.883422	0.886638	0.87627	0.45758	0.643342
CCR2_Spleen_275	CCR2	KPPR1	CCR2	Spleen	Direct					249892	2	2	6.62639	2	0.301823	3.84859	17	0.30103	1.23045	8.5	0.929419
CCR2_Spleen_276	CCR2	KPPR1	CCR2	Spleen	Metastatic					297912	123	63	26.8981	125	4.64717	644.981	213333	2.09691	5.32906	1706.67	3.23215
CCR2_Spleen_277	CCR2	KPPR1	CCR2	Spleen	Direct					282100	15	11	28.7039	15	0.522578	31.848	1600	1.17609	3.20412	106.667	2.02803
CCR2_Spleen_278	CCR2	KPPR1	CCR2	Spleen	Metastatic					351563	26	7	15.0932	26.4706	1.75381	674.508	39333.3	1.42276	4.59476	1485.93	3.172
CCR2_Spleen_279	CCR2	KPPR1	CCR2	Spleen	Direct					201760	52	20	13.4224	52.9412	3.94424	596.803	4866.67	1.72379	3.68723	91.926	1.96344
CCR2_Spleen_284	CCR2	KPPR1	CCR2	Spleen	Metastatic					173709	10	4	8.40932	10	1.18916	117.745	1133.33	1	3.05436	113.333	2.05436
CCR2_Spleen_285	CCR2	KPPR1	CCR2	Spleen	Metastatic					284872	222	72	80.7447	226.647	2.80696	2696.61	3000000	2.35535	6.47712	13236.4	4.12177
CCR2_Spleen_286	CCR2	KPPR1	CCR2	Spleen	Direct					171379	33	10	7.31337	33.8824	4.63293	551.755	28666.7	1.52997	4.45738	846.065	2.9274
gmhB_Blood_181	gmhB	gmhB	WT	Blood	Direct					93262	1	1	331068	1	3.02053e-06	1	3.33333	0	0.522879	3.33333	0.522879
gmhB_Blood_182	gmhB	gmhB	WT	Blood	Direct					560104	13	5.22222	0.909804	13.6667	15.0215	112.425	3866.67	1.13566	3.58734	282.927	2.45167
gmhB_Blood_194	gmhB	gmhB	WT	Blood	Direct					822705	3408	1243	3453.88	3576.82	1.0356	53062	6466.67	3.5535	3.81068	1.80794	0.257183
gmhB_Blood_195	gmhB	gmhB	WT	Blood	Direct					837019	7617	2983.71	123.97	8518.6	68.7152	71987.1	81333.3	3.93037	4.91027	9.54773	0.9799
gmhB_Liver_181	gmhB	gmhB	WT	Liver	Direct					381386	600	389	1.78471	605	338.99	6116.18	110667	2.78176	5.04402	182.92	2.26226
gmhB_Liver_182	gmhB	gmhB	WT	Liver	Direct					285176	690	295	289.472	698.111	2.41167	6304.89	33333.3	2.84392	4.52288	47.7479	1.67895
gmhB_Liver_194	gmhB	gmhB	WT	Liver	Direct					57055	1005	620	102.898	1028	9.99043	6283.15	1600	3.01199	3.20412	1.55642	0.192127
gmhB_Liver_195	gmhB	gmhB	WT	Liver	Direct					82031	359	141.389	59.2319	363	6.12846	4150.7	7600	2.55991	3.88081	20.9366	1.32091
gmhB_Lung_181	gmhB	gmhB	WT	Lung	Direct	0	0	0	0	316227	2506	1467.89	335.197	2601.28	7.76044	9802.68	7.13333e+06	3.41519	6.85329	2742.24	3.43811	0.900316	0.866832	0.900316	0.900316	0.158214
gmhB_Lung_182	gmhB	gmhB	WT	Lung	Direct	0	0	0	0	314039	13709	9396.6	2432.58	17091.1	7.0259	36607.6	5.13333e+07	4.23277	7.7104	3003.51	3.47763	0.875962	0.86619	0.893456	0.873578	0.412514
gmhB_Lung_194	gmhB	gmhB	WT	Lung	Direct	0	0	0	0	271482	23947	21063.2	233.258	37045.4	158.817	59107.5	4.86667e+07	4.56873	7.68723	1313.7	3.1185	0.802982	0.827321	0.858695	0.566354	0.551345
gmhB_Lung_195	gmhB	gmhB	WT	Lung	Direct	0	0	0	0	465144	34254	34406	245.877	65709.6	267.246	71517.6	9.86667e+07	4.81763	7.99417	1501.56	3.17654	0.896579	0.885462	0.844576	0.319068	0.542538
gmhB_Spleen_181	gmhB	gmhB	WT	Spleen	Direct					485781	2	2.05556	139.847	2.05556	0.0146986	4.18444	30	0.312929	1.47712	14.5946	1.16419
gmhB_Spleen_182	gmhB	gmhB	WT	Spleen	Direct					735125	16	14.7222	1.57269	16.8333	10.7036	36.1621	466.667	1.22617	2.66901	27.7228	1.44284
gmhB_Spleen_194	gmhB	gmhB	WT	Spleen	Direct					205542	31	26	9.07889	32	3.52466	76.0293	2200	1.50515	3.34242	68.75	1.83727
gmhB_Spleen_195	gmhB	gmhB	WT	Spleen	Direct					314382	4	3.11111	17.0334	4.16667	0.244618	10.9119	9733.33	0.619789	3.98826	2336	3.36847
KPPR1_Blood_178	KPPR1	KPPR1	WT	Blood	Direct					1035703	6	6	38.9643	6	0.153987	29.0414	3400	0.778151	3.53148	566.667	2.75333						Different
KPPR1_Blood_179	KPPR1	KPPR1	WT	Blood	Metastatic					851941	8	5	11.4031	8	0.701564	25.7125	3666.67	0.90309	3.56427	458.333	2.66118
KPPR1_Blood_190	KPPR1	KPPR1	WT	Blood	Direct					565078	9459	6137.57	316.737	15538	49.0565	50265.8	213333	4.1914	5.32906	13.7298	1.13766						Similar
KPPR1_Blood_191	KPPR1	KPPR1	WT	Blood	Metastatic					724347	5	4	31.6817	5	0.15782	9.94525	8.73333e+07	0.69897	7.94118	1.74667e+07	7.24221
KPPR1_Blood_192	KPPR1	KPPR1	WT	Blood	Direct					693673	16	4	32.4166	16	0.493574	429.669	726.667	1.20412	2.86134	45.4167	1.65722						Similar
KPPR1_Blood_272	KPPR1	KPPR1	WT	Blood	Direct					583	54	73.3846	54.2139	72	1.32807	101.509	72666.7	1.85733	4.86134	1009.26	3.004						Different
KPPR1_Blood_273	KPPR1	KPPR1	WT	Blood	Direct					85168	196	13	9.77726	200	20.4556	7674.24	83333.3	2.30103	4.92082	416.667	2.61979						Different
KPPR1_Blood_274	KPPR1	KPPR1	WT	Blood	Metastatic					337226	14	13	12.5339	14	1.11697	23.1609	7.13333e+06	1.14613	6.85329	509524	5.70716
KPPR1_Blood_280	KPPR1	KPPR1	WT	Blood	Metastatic					339272	90	16	12.3896	92	7.42558	4025.86	2600000	1.96379	6.41497	28260.9	4.45119
KPPR1_Blood_281	KPPR1	KPPR1	WT	Blood	Metastatic					210403	1393	744.25	11.0591	1503.12	135.917	10176.4	13333.3	3.177	4.12494	8.87041	0.947944
KPPR1_Blood_282	KPPR1	KPPR1	WT	Blood	Direct					374227	37	31	18.5041	37.0588	2.00274	78.0408	720	1.56889	2.85733	19.4286	1.28844						Different
KPPR1_Liver_177	KPPR1	KPPR1	WT	Liver	Direct					154847	3	3	0.335497	3	8.94195	3.25302	4	0.477121	0.60206	1.33333	0.124939						Similar
KPPR1_Liver_178	KPPR1	KPPR1	WT	Liver	Direct					233910	7	5	35.0268	7	0.199847	26.5003	511	0.845098	2.70842	73	1.86332						Different
KPPR1_Liver_179	KPPR1	KPPR1	WT	Liver	Metastatic					113742	23	14.1818	24.9077	24	0.963557	93.7073	894	1.38021	2.95134	37.25	1.57113
KPPR1_Liver_190	KPPR1	KPPR1	WT	Liver	Direct					407333	4675	866.182	123.039	5985.5	48.6472	97263.5	1.98667e+06	3.7771	6.29813	331.913	2.52102						Similar
KPPR1_Liver_191	KPPR1	KPPR1	WT	Liver	Metastatic					522210	5	4	30.6169	5	0.163309	9.86405	21200000	0.69897	7.32634	4240000	6.62737
KPPR1_Liver_192	KPPR1	KPPR1	WT	Liver	Direct					791303	501	516.636	51.2623	517.727	10.0996	2638.7	84000	2.7141	4.92428	162.248	2.21018						Similar
KPPR1_Liver_272	KPPR1	KPPR1	WT	Liver	Direct					77977	2	2	11.7349	2	0.170431	2.07915	64	0.30103	1.80618	32	1.50515						Different
KPPR1_Liver_273	KPPR1	KPPR1	WT	Liver	Direct					138761	51	10	19.5513	51.8824	2.65365	967.405	53333.3	1.71502	4.727	1027.97	3.01198						Different
KPPR1_Liver_274	KPPR1	KPPR1	WT	Liver	Metastatic					266949	123	16	13.4814	125	9.27204	4595.34	4.93333e+06	2.09691	6.69314	39466.7	4.59623
KPPR1_Liver_280	KPPR1	KPPR1	WT	Liver	Metastatic					260909	83	34	14.3582	84.7059	5.8995	693.79	81333.3	1.92791	4.91027	960.185	2.98235
KPPR1_Liver_281	KPPR1	KPPR1	WT	Liver	Metastatic					57886	77	36	18.2944	78.3529	4.2829	522.046	7333.33	1.89406	3.8653	93.5936	1.97125
KPPR1_Liver_282	KPPR1	KPPR1	WT	Liver	Direct					6108	17	17	9.16055	17	1.85578	246.274	128	1.23045	2.10721	7.52941	0.876761						Different
KPPR1_Lung_177	KPPR1	KPPR1	WT	Lung	Direct	0	0	0	-	537842	1285	327.636	19.0767	1381.4	72.4128	22314.6	2.73333e+06	3.14032	6.43669	1978.67	3.29637	0.900316	0.900316		0.900316		Similar
KPPR1_Lung_178	KPPR1	KPPR1	WT	Lung	Direct	0	0	0	0	664769	4437	1951.67	860.326	5544.11	6.4442	38212.1	10400000	3.74383	7.01703	1875.86	3.2732	0.900316	0.900316	0.900316	0.112194	0.102869	Different
KPPR1_Lung_179	KPPR1	KPPR1	WT	Lung	Metastatic	0.712414	0.157575	0.345687	0.5	627716	6618	2978	330.42	9280	28.0855	52441.5	9.53333e+06	3.96755	6.97924	1027.3	3.0117	0.772772	0.756907	0.770936	0.285734	0.108986
KPPR1_Lung_190	KPPR1	KPPR1	WT	Lung	Direct	0	0	0	1	565310	8013	4592.5	362.921	12112	33.3736	41479.1	2.86667e+07	4.08322	7.45738	2366.8	3.37416	0.823655	0.806302	0.59369	0.896377	0.852932	Similar
KPPR1_Lung_191	KPPR1	KPPR1	WT	Lung	Metastatic	0.466155	0.211831	0.773706	0.773706	488725	9760	6073	82.8035	16407	198.144	60075.7	940000000	4.21503	8.97313	57292.6	4.7581	0.6832	0.718815	0.718883	0.17085	0.169962
KPPR1_Lung_192	KPPR1	KPPR1	WT	Lung	Direct	0	0	0	0	423023	6420	4325.67	1398.39	8957	6.40522	24114.1	3.73333e+07	3.95216	7.5721	4168.06	3.61993	0.896043	0.843316	0.896513	0.880758	0.25926	Similar
KPPR1_Lung_272	KPPR1	KPPR1	WT	Lung	Direct	0	0	0	0	238639	284	154.389	12.256	291	23.7436	1863.27	60666.7	2.46389	4.78295	208.477	2.31906	0.859295	0.858455	0.869631	0.0162439	0.873922	Different
KPPR1_Lung_273	KPPR1	KPPR1	WT	Lung	Direct	0	0	0	0	164126	3125	2190.6	791.742	3714.5	4.69155	9883.59	8.33333e+06	3.5699	6.92082	2243.46	3.35092	0.885281	0.88267	0.867199	0.143624	0.491703	Different
KPPR1_Lung_274	KPPR1	KPPR1	WT	Lung	Metastatic	0.502663	0.232782	0.698568	0.511916	286309	4269	3381.57	26.6322	5363	201.373	33069.8	3.26667e+08	3.72941	8.5141	60911.2	4.7847	0.731236	0.730813	0.758734	0.212456	0.287637
KPPR1_Lung_280	KPPR1	KPPR1	WT	Lung	Metastatic	0.762824	0.447807	0.795871	0.307324	255404	2296	720.25	59.4762	2610	43.8831	34264.6	72000000	3.41664	7.85733	27586.2	4.44069	0.721041	0.724827	0.776395	0.0592683	0.198184
KPPR1_Lung_281	KPPR1	KPPR1	WT	Lung	Metastatic	0.771101	0.419903	0.756497	0.789197	161130	2133	1050.5	45.7694	2392.4	52.2707	18823.9	5.26667e+07	3.37883	7.72154	22014.2	4.3427	0.643251	0.657379	0.77745	0.112453	0.518716
KPPR1_Lung_282	KPPR1	KPPR1	WT	Lung	Direct	0	0	0	0	322034	2040	2213.14	1048.71	2281.29	2.17532	3386.84	3.53333e+07	3.35818	7.54818	15488.3	4.19	0.900316	0.900316	0.862422	0.165336	0.544417	Different
KPPR1_Spleen_177	KPPR1	KPPR1	WT	Spleen	Direct					236833	1	1	53719.1	1	1.86154e-05	1	3	0	0.477121	3	0.477121						Similar
KPPR1_Spleen_178	KPPR1	KPPR1	WT	Spleen	Direct					521289	6	4	44.0453	6	0.136224	71.6816	4533.33	0.778151	3.65642	755.556	2.87827						Different
KPPR1_Spleen_179	KPPR1	KPPR1	WT	Spleen	Metastatic					425766	6	5	13.9985	6	0.428617	15.1176	7533.33	0.778151	3.87699	1255.56	3.09884
KPPR1_Spleen_190	KPPR1	KPPR1	WT	Spleen	Direct					443411	119	20	0.263449	122.273	464.123	2411.68	4400	2.08733	3.64345	35.9851	1.55612						Similar
KPPR1_Spleen_191	KPPR1	KPPR1	WT	Spleen	Metastatic					978960	64	8	40.3911	66	1.63402	7784.26	3.86667e+06	1.81954	6.58734	58585.9	4.76779
KPPR1_Spleen_192	KPPR1	KPPR1	WT	Spleen	Direct					390117	21	7	80.7289	21.8182	0.270265	452.785	6133.33	1.33882	3.7877	281.111	2.44888						Similar
KPPR1_Spleen_272	KPPR1	KPPR1	WT	Spleen	Direct					230395	2	2	11.4643	2	0.174454	2.05208	541	0.30103	2.7332	270.5	2.43217						Different
KPPR1_Spleen_273	KPPR1	KPPR1	WT	Spleen	Direct					160217	34	10	19.3657	34	1.75568	393.154	40666.7	1.53148	4.60924	1196.08	3.07776						Different
KPPR1_Spleen_274	KPPR1	KPPR1	WT	Spleen	Metastatic					274080	47	38.1176	14.6532	47.6471	3.25165	168.888	453333	1.67804	5.65642	9514.4	3.97838
KPPR1_Spleen_280	KPPR1	KPPR1	WT	Spleen	Metastatic					305861	93	32	14.3522	95	6.61919	911.52	326667	1.97772	5.5141	3438.6	3.53638
KPPR1_Spleen_281	KPPR1	KPPR1	WT	Spleen	Metastatic					179655	64	39.1765	20.7993	65	3.1251	279.337	51333.3	1.81291	4.7104	789.744	2.89749
KPPR1_Spleen_282	KPPR1	KPPR1	WT	Spleen	Direct					308422	2	2	8.22054	2	0.243293	2.30926	742	0.30103	2.8704	371	2.56937						Different
NOX2_Blood_187	NOX2	KPPR1	NOX2	Blood	Direct					988195	181	48	8.77944	186.727	21.2687	4221.52	200000	2.27121	5.30103	1071.08	3.02982
NOX2_Blood_188	NOX2	KPPR1	NOX2	Blood	Direct					950197	11	10	2.1471	11	5.1232	26.4901	320000	1.04139	5.50515	29090.9	4.46376
NOX2_Blood_189	NOX2	KPPR1	NOX2	Blood	Direct					1082208	1	1	1.31928	1	0.757988	1	93333.3	0	4.97004	93333.3	4.97004
NOX2_Blood_200	NOX2	KPPR1	NOX2	Blood	Direct					680438	48	19	19.994	49.0909	2.45528	538.66	26666.7	1.691	4.42597	543.21	2.73497
NOX2_Blood_201	NOX2	KPPR1	NOX2	Blood	Direct					665531	4996	1522.2	1.78229	6438.5	3612.48	88418.4	6666.67	3.80878	3.82391	1.03544	0.015124
NOX2_Liver_187	NOX2	KPPR1	NOX2	Liver	Direct					349685	101	47	2.08885	103.727	49.6576	807.739	493333	2.01589	5.69314	4756.06	3.67725
NOX2_Liver_188	NOX2	KPPR1	NOX2	Liver	Direct					173527	176	65.5	23.7986	180	7.56346	1957.03	18533.3	2.25527	4.26795	102.963	2.01268
NOX2_Liver_189	NOX2	KPPR1	NOX2	Liver	Direct					289050	192	77.5455	2.09645	197.636	94.272	2750.15	132000	2.29587	5.12057	667.893	2.82471
NOX2_Liver_200	NOX2	KPPR1	NOX2	Liver	Direct					342423	107	34	26.3372	111	4.21457	1293.27	56000	2.04532	4.74819	504.505	2.70287
NOX2_Liver_201	NOX2	KPPR1	NOX2	Liver	Direct					375282	346	232	183.732	355	1.93216	1017.37	2.05333e+06	2.55023	6.31246	5784.04	3.76223
NOX2_Lung_187	NOX2	KPPR1	NOX2	Lung	Direct	0	0	0	0	402799	23268	40943	13971.4	117734	8.42679	47926.2	4333333333	5.0709	9.63682	36806.1	4.56592	0.862951	0.844576	0.842319	0.333588	0.679407
NOX2_Lung_188	NOX2	KPPR1	NOX2	Lung	Direct	0	0	0	0	411949	24034	46699	28966.3	132689	4.58081	47185.6	7200000000	5.12283	9.85733	54262.2	4.7345	0.860628	0.849596	0.883982	0.341137	0.766911
NOX2_Lung_189	NOX2	KPPR1	NOX2	Lung	Direct	0	0	0	0	249628	20786	33885	33149	84192	2.53981	38327.6	5.66667e+08	4.92527	8.75333	6730.65	3.82806	0.88432	0.87316	0.889397	0.440411	0.581373
NOX2_Lung_200	NOX2	KPPR1	NOX2	Lung	Direct	0	0	0	0	712798	26355	56371	39410.2	186723	4.73793	56608.4	1060000000	5.2712	9.02531	5676.86	3.75411	0.866847	0.863844	0.870154	0.350737	0.547119
NOX2_Lung_201	NOX2	KPPR1	NOX2	Lung	Direct	0	0	0	0.808121	692034	26690	55945	41438.5	200281	4.83321	56867.5	2933333333	5.30164	9.46736	14646.1	4.16572	0.852779	0.836726	0.787338	0.871379	0.652523
NOX2_Spleen_187	NOX2	KPPR1	NOX2	Spleen	Direct					756201	82	30.5455	0.464669	83	178.622	977.902	900000	1.91908	5.95424	10843.4	4.03516
NOX2_Spleen_188	NOX2	KPPR1	NOX2	Spleen	Direct					747555	128	50	41.6902	132	3.16621	1588.83	180000	2.12057	5.25527	1363.64	3.1347
NOX2_Spleen_189	NOX2	KPPR1	NOX2	Spleen	Direct					811800	28	9	3.20883	28.3636	8.83926	386.156	128000	1.45276	5.10721	4512.82	3.65445
NOX2_Spleen_200	NOX2	KPPR1	NOX2	Spleen	Direct					836024	87	35	33.3174	90	2.70129	790.64	54666.7	1.95424	4.73772	607.407	2.78348
NOX2_Spleen_201	NOX2	KPPR1	NOX2	Spleen	Direct					914915	508	73.1818	2.8882	526	182.12	17463.8	58000	2.72099	4.76343	110.266	2.04244
tatC_Blood_183	tatC	tatC	WT	Blood	Direct					374418	4	3	7.03213	4	0.568818	50.7347	18	0.60206	1.25527	4.5	0.653213
tatC_Blood_184	tatC	tatC	WT	Blood	Direct					642593	1	1	82187.7	1	1.21673e-05	1	2533.33	0	3.40369	2533.33	3.40369
tatC_Blood_186	tatC	tatC	WT	Blood	Direct					916149	74	51.6316	0.997898	74.2	74.3563	199.195	5466.67	1.8704	3.73772	73.6748	1.86732
tatC_Blood_197	tatC	tatC	WT	Blood	Direct					754529	13	21094	2282.97	13.6667	0.00598634	16.8415	12.5	1.13566	1.09691	0.914634	-0.0387526
tatC_Blood_198	tatC	tatC	WT	Blood	Metastatic					711815	6	6	21.5196	6	0.278815	13.1215	466667	0.778151	5.66901	77777.8	4.89086
tatC_Liver_183	tatC	tatC	WT	Liver	Direct					475434	623	488	58.4336	630.316	10.7869	1617.57	13066.7	2.79956	4.11616	20.7303	1.31661
tatC_Liver_184	tatC	tatC	WT	Liver	Direct					174588	66	57.9474	4.55082	66.6	14.6347	102.737	185	1.82347	2.26717	2.77778	0.443697
tatC_Liver_186	tatC	tatC	WT	Liver	Direct					247829	497	438.474	3.24222	501	154.524	1716.37	4533.33	2.69984	3.65642	9.04857	0.95658
tatC_Liver_197	tatC	tatC	WT	Liver	Direct					176602	523	342	46.688	528	11.3091	2071.68	6533.33	2.72263	3.81513	12.3737	1.0925
tatC_Liver_198	tatC	tatC	WT	Liver	Metastatic					478502	478	337.7	78.1756	481.684	6.16156	2343.64	156000	2.68276	5.19312	323.864	2.51036
tatC_Lung_183	tatC	tatC	WT	Lung	Direct	0	0	0.695654	0	324608	879	634.526	99.1846	891	8.98325	2493.47	880000	2.94988	5.94448	987.654	2.9946	0.900316	0.722587	0.900316	0.877469	0.365574
tatC_Lung_184	tatC	tatC	WT	Lung	Direct	0	0	0	0	294227	775	683	103.198	784.211	7.59906	1904.56	840000	2.89443	5.92428	1071.14	3.02985	0.895123	0.827335	0.895123	0.900316	0
tatC_Lung_186	tatC	tatC	WT	Lung	Direct	0	0	0	0	638816	3249	1212.16	52.8527	3390.78	64.1553	31961.7	810000	3.5303	5.90849	238.883	2.37819	0.891939	0.841267	0.893689	0.481227	0.167347
tatC_Lung_197	tatC	tatC	WT	Lung	Direct	0	0	0.691646	0	272531	749	764	62.4217	756.789	12.1238	1582.06	1.03333e+07	2.87898	7.01424	13654.2	4.13527	0.876327	0.697493	0.883975	0.900316	0.813948
tatC_Lung_198	tatC	tatC	WT	Lung	Metastatic	0.55825	0.351149	0.290319	0.356207	325939	3191	1570	75.1664	3329.78	44.2988	19949.4	9.33333e+06	3.52242	6.97004	2802.99	3.44762	0.692058	0.735445	0.768501	0.7542	0.729912
tatC_Spleen_183	tatC	tatC	WT	Spleen	Direct					772382	4	4	30.8689	4	0.12958	5.6905	51	0.60206	1.70757	12.75	1.10551
tatC_Spleen_184	tatC	tatC	WT	Spleen	Direct					336001	1	1	93068.3	1	1.07448e-05	1	2	0	0.30103	2	0.30103
tatC_Spleen_186	tatC	tatC	WT	Spleen	Direct					677947	95	59.95	0.810259	95.8947	118.351	345.69	24666.7	1.98179	4.39211	257.226	2.41032
tatC_Spleen_197	tatC	tatC	WT	Spleen	Direct					368934	7	2400.22	121.97	7	0.0573913	13.0495	7	0.845098	0.845098	1	0
tatC_Spleen_198	tatC	tatC	WT	Spleen	Metastatic					652085	159	67	15.0741	160	10.6142	1409.55	8600	2.20412	3.9345	53.75	1.73038
