## Supplemental Data 2 for "Patterns of *Klebsiella pneumoniae* bacteremic dissemination from the lung"

### Sheet: Sheet1
Species	Strain	Modification	Reference (PMID)
Escherichia coli	MFDλpir-pSM1	plasmid donor library	34636322
Escherichia coli	MFDλpir pLMP1039	helper donor	34636322
Klebsiella pneumoniae	KPPR1	-	25291761
Klebsiella pneumoniae	KPPR1 pKD46	KPPR1 carrying the pKD46 plasmid
Klebsiella pneumoniae	KPPR1 - ΔgmhB	KPPR1 with hygomycin resistance gene from pSIM1 replacing the gmhB open reading frame	This study
Klebsiella pneumoniae	KPPR1 - ΔtatC	KPPR1 with hygomycin resistance gene from pSIM1 replacing the tatC open reading frame	This study
Klebsiella pneumoniae	KPPR1-STAMPR	KPPR1 barcoded bacterial library	This study
Klebsiella pneumoniae	gmhB-STAMPR	ΔgmhB barcoded bacterial library	This study
Klebsiella pneumoniae	tatC-STAMPR	ΔtatC barcoded bacterial library	This study
	Plasmids
	pKD46	Red recombinase expression plasmid of phage λ	10829079
	pSIM1	Template plasmid carrying hygromycin. resistance cassette	10829079
		add description
